# Development of quantitative high-throughput screening assays to identify, validate, and optimize small-molecule stabilizers of misfolded β-glucocerebrosidase with therapeutic potential for Gaucher disease and Parkinson’s disease

**DOI:** 10.1101/2024.03.22.586364

**Authors:** Darian Williams, Logan M. Glasstetter, Tiffany T. Jong, Abhijeet Kapoor, Sha Zhu, Yanping Zhu, Alexandra Gehrlein, David J. Vocadlo, Ravi Jagasia, Juan J. Marugan, Ellen Sidransky, Mark J. Henderson, Yu Chen

## Abstract

Glucocerebrosidase (GCase) is implicated in both a rare, monogenic disorder (Gaucher disease, GD) and a common, multifactorial condition (Parkinson’s disease); hence, it is an urgent therapeutic target. To identify correctors of severe protein misfolding and trafficking obstruction manifested by the pathogenic L444P-variant of GCase, we developed a suite of quantitative, high-throughput, cell-based assays. First, we labeled GCase with a small pro-luminescent HiBiT peptide reporter tag, enabling quantitation of protein stabilization in cells while faithfully maintaining target biology. TALEN-based gene editing allowed for stable integration of a single HiBiT-*GBA1* transgene into an intragenic safe-harbor locus in *GBA1*-knockout H4 (neuroglioma) cells. This GD cell model was amenable to lead discovery via titration-based quantitative high-throughput screening and lead optimization via structure-activity relationships. A primary screen of 10,779 compounds from the NCATS bioactive collections identified 140 stabilizers of HiBiT-GCase-L444P, including both pharmacological chaperones (ambroxol and non-inhibitory chaperone NCGC326) and proteostasis regulators (panobinostat, trans-ISRIB, and pladienolide B). Two complementary high-content imaging-based assays were deployed to triage hits: the fluorescence-quenched substrate LysoFix-GBA captured functional lysosomal GCase activity, while an immunofluorescence assay featuring antibody hGCase-1/23 provided direct visualization of GCase lysosomal translocation. NCGC326 was active in both secondary assays and completely reversed pathological glucosylsphingosine accumulation. Finally, we tested the concept of combination therapy, by demonstrating synergistic actions of NCGC326 with proteostasis regulators in enhancing GCase-L444P levels. Looking forward, these physiologically-relevant assays can facilitate the identification, pharmacological validation, and medicinal chemistry optimization of new chemical matter targeting GCase, ultimately leading to a viable therapeutic for two protein-misfolding diseases.

**Significance Statement:** Gaucher disease, the inherited deficiency of glucocerebrosidase, is caused by biallelic, loss-of-function mutations in the gene *GBA1,* which is also the most frequent genetic risk factor for Parkinson’s disease. While the development of small-molecule stabilizers of glucocerebrosidase is being considered for both disorders, discovery and optimization of lead compounds is limited by the lack of robust cell-based assays amenable to high-throughput screening format. We developed a comprehensive assay pipeline for preclinical discovery of glucocerebrosidase modulators and began by screening libraries enriched with bioactive compounds with known mechanisms of action. The screen identified chemical matter with established relevance to glucocerebrosidase, provided an atlas of potential new molecular targets regulating the *GBA1* pathway, and produced a set of promising potential therapeutics.
