## Supplementary material for "Development of quantitative high-throughput screening assays to identify, validate, and optimize small-molecule stabilizers of misfolded β-glucocerebrosidase with therapeutic potential for Gaucher disease and Parkinson’s disease": Table S1

### Sheet: Supplementary Table S1
Sample Data Type	CC-v2	AC50 (uM)	Efficacy	AUC	Sample Name	Primary MOA
NCGC00347653-02	1.2	29.2362	69.954	56.93	null	<MOA Unknown> | Class: Flavonoid | Genus: N/A | Family: N/A | Species: N/A
NCGC00169844-02	1.1	4.00092	168.501	142.307	null	<MOA Unknown> | Class: N/A | Genus: N/A | Family: N/A | Species: N/A
NCGC00385195-01	1.1	7.02827	126.682	74.052	null	<MOA Unknown> | Class: N/A | Genus: N/A | Family: N/A | Species: N/A
NCGC00385295-01	1.2	11.2761	55.307	30.576	null	<MOA Unknown> | Class: Peptide | Genus: N/A | Family: N/A | Species: N/A
NCGC00385924-01	2.2	18.8205	70.841	18.804	null	<MOA Unknown> | Class: Sesquiterpen | Genus: Ambrosia | Family: Compositae | Species: cumanensis
NCGC00380925-01	1.1	29.8285	175.431	103.484	null	<MOA Unknown> | Class: Shikimate | Genus: N/A | Family: N/A | Species: N/A
NCGC00169683-02	2.1	4.00092	207.315	184.202	null	<MOA Unknown> | Class: steroid | Genus: Nerium | Family: Apocynaceae | Species: oleander
NCGC00385413-01	1.4	0.124982	45.04	75.065	null	<MOA Unknown> | Class: Steroid | Genus: Nerium | Family: Apocynaceae | Species: oleander
NCGC00381292-01	2.1	4.4891	305.765	238.563	null	<MOA Unknown> | Class: Steroid | Genus: Thevetia | Family: Apocynaceae | Species: plumeriaefolia
NCGC00380855-01	1.1	7.98288	173.731	104.055	null	<MOA Unknown> | Class: steroid | Genus: Thevetia | Family: Apocynaceae | Species: plumeriaefolia
NCGC00380953-01	1.1	29.2362	243.572	62.8	null	<MOA Unknown> | Class: Steroide | Genus: N/A | Family: N/A | Species: N/A
NCGC00380658-01	1.1	2.49372	93.329	104.827	null	<MOA Unknown> | Class: Steroide | Genus: N/A | Family: N/A | Species: N/A
NCGC00168883-03	1.1	9.19169	102.675	12.838	null	<MOA Unknown> | Class: Terpenoid | Genus: Lasiolena | Family: N/A | Species: santosii
NCGC00384525-01	1.1	4.43454	211.837	248.327	null	<MOA Unknown> | Class: Terpenoid | Genus: N/A | Family: N/A | Species: N/A
NCGC00381297-01	1.1	4.43454	183.174	126.394	null	<MOA Unknown> | Class: Terpenoid | Genus: N/A | Family: N/A | Species: N/A
NCGC00347770-02	1.1	2.60568	146.581	138.145	null	<MOA Unknown> | Class: Terpenoid | Genus: N/A | Family: N/A | Species: N/A
NCGC00380764-01	1.1	8.23989	89.557	40.585	null	<MOA Unknown> | Class: Terpenoid | Genus: N/A | Family: N/A | Species: N/A
NCGC00380717-01	1.2	0.145679	76.277	104.604	null	<MOA Unknown> | Class: Terpenoid | Genus: N/A | Family: N/A | Species: N/A
NCGC00384807-01	1.2	5.19902	70.974	35.41	null	<MOA Unknown> | Class: Terpenoid | Genus: N/A | Family: N/A | Species: N/A
NCGC00385645-01	1.2	0.183398	70.082	203.037	null	<MOA Unknown> | Class: Terpenoid | Genus: N/A | Family: N/A | Species: N/A
NCGC00385607-01	1.2	0.020578	53.455	147.105	null	<MOA Unknown> | Class: Terpenoid | Genus: N/A | Family: N/A | Species: N/A
NCGC00180693-03	1.1	6.50722	132.337	62.71	null	<MOA Unknown> | Class: Triterpen | Genus: Achras | Family: Sapotaceae | Species: sapota
NCGC00016740-30	1.1	53.0434	125.266	73.053	Prazosin HCl	alpha1-Adrenoceptor Antagonists
NCGC00015718-17	1.1	47.275	110.532	25.499	Naftopidil	Alpha-1D Adrenergic Receptor antagonist
NCGC00386284-02	1.1	37.5519	90.922	14.121	AZD-3514	Androgen Receptor antagonist
NCGC00351471-11	1.1	4.21339	131.211	168.987	Bromosporine	Bromodomain inhibitor (broad spectrum); Cat eye syndrome critical region protein 2 Inhibitor
NCGC00356067-04	1.1	1.67738	93.819	165.202	OTX015	Bromodomain-Containing Protein 2 (Brd2) inhibitor
NCGC00344588-08	1.4	0.667777	43.931	49.714	I-BET151	Bromodomain-Containing Protein 2 (Brd2) inhibitor
NCGC00483928-02	1.1	4.21339	214.76	251.319	dBET1	Bromodomain-Containing Protein 4 (Brd4) Degradation Inducer
NCGC00483927-03	1.3	0.047275	86.921	333.124	ARV-825	Bromodomain-Containing Protein 4 (Brd4) Degradation inducer
NCGC00014926-04	2.1	59.5157	119.258	-32.555	L-651,582	Ca2+ channel blocker
NCGC00183837-01	2.2	133.239	88.916	72.368	Monatepil	Calcium Channel Blocker
NCGC00167822-02	2.1	59.5157	108.013	31.689	BMS 191011	Calcium-activated potassium channel subunit alpha-1 Opener
NCGC00510335-01	1.1	11.8749	91.088	49.121	ZCZ 011	Cannabinoid receptor CB1 allosteric modulator
NCGC00018261-06	1.1	63.0957	298.373	-45.806	Perhexiline	Carnitine O-Palmitoyltransferase 1 inhibitor
NCGC00386818-01	1.1	5.95157	435.809	504.809	ML327	CDH1 Expression Enhancers
NCGC00242480-08	1.1	11.8749	137.97	113.612	Ivacaftor	CFTR Channel Potentiator
NCGC00510336-01	1.2	42.1339	42.151	-29.96	UNC 9994 hydrochloride	D2 receptor agonist
NCGC00165957-25	2.2	59.5157	76.854	-22.553	Amlodipine (maleate)	DHPR calcium channel blocker
NCGC00484068-02	2.4	23.6936	71.387	111.978	TG6-10-1	EP2 receptor antagonist
NCGC00386260-01	1.2	14.9497	66.793	30.64	PD-168393	Epidermal Growth Factor Receptor Inhibitor
NCGC00408892-01	1.1	10.5836	137.46	121.624	BHPI	Estrogen receptor alpha Modulator
NCGC00370919-02	1.2	29.8285	48.804	4.307	Prinaberel	Estrogen Receptor beta agonist
NCGC00386556-02	1.1	53.0434	100.042	90.982	NS-11394	GABA-A receptor; anion channel Positive Allosteric Modulator
NCGC00408905-01	1.1	21.117	123.985	113.435	CHF 5074	Gamma-secretase Modulator
NCGC00244548-01	2.1	89.1251	142.875	154.7	null	GCase Chaperone (607 series)
NCGC00241326-01	1.1	11.2202	140.181	333.476	null	GCase Chaperone (607 series)
NCGC00242322-01	1.1	31.6228	127.826	57.185	null	GCase Chaperone (607 series)
NCGC00182268-01	2.1	89.1251	115.124	55.189	null	GCase Chaperone (607 series)
NCGC00241608-01	1.1	50.1187	114.554	63.735	null	GCase Chaperone (607 series)
NCGC00241593-01	1.1	50.1187	99.292	105.145	null	GCase Chaperone (607 series)
NCGC00241319-01	2.2	100	79.681	64.214	null	GCase Chaperone (607 series)
NCGC00241470-01	1.2	39.8107	56.75	100.544	null	GCase Chaperone (607 series)
NCGC00241605-03	1.2	31.6228	55.906	7.424	null	GCase Chaperone (607 series)
NCGC00241607-06	1.2	14.1254	53.796	62.753	NCGC607	GCase Chaperone (607 series)
NCGC00241320-01	2.2	39.8107	50.051	6.83	null	GCase Chaperone (607 series)
NCGC00241321-01	2.2	50.1187	47.639	56.547	null	GCase Chaperone (607 series)
NCGC00249581-01	2.4	25.1189	41.164	79.602	null	GCase Chaperone (607 series)
NCGC00242356-01	1.2	89.1251	57.538	47.317	null	GCase Chaperone (758 series)
NCGC00532316-03	1.2	89.1251	55.058	-9.748	LTI-291	GCase Chaperone (758 series)
NCGC00229712-01	2.2	89.1251	50.493	-8.809	null	GCase Chaperone (758 series)
NCGC00371125-13	1.1	47.275	230.356	123.297	AR-A014418	Glycogen Synthase Kinase 3 (GSK-3) Inhibitor
NCGC00250379-09	1.1	7.49258	80.265	90.495	CT-99021	Glycogen Synthase Kinase 3 (GSK-3) inhibitor
NCGC00387776-01	1.1	11.8749	141.97	74.812	GSK-3 inhibitor XIII	Glycogen synthase kinase-3 beta Inhibitor
NCGC00386288-02	2.2	7.49258	94.797	77.77	AZD 2858 hydrochloride	Glycogen synthase kinase-3 beta Inhibitor
NCGC00386288-04	1.1	0.667777	90.348	196.399	AZD2858	Glycogen synthase kinase-3 beta Inhibitor
NCGC00344089-02	1.2	33.4681	55.477	12.351	TUG 424	G-protein coupled receptor 120 Agonist
NCGC00386405-01	2.1	26.5847	180.422	134.622	K-Ras(G12C) inhibitor 12	GTPase KRas Inhibitor
NCGC00165838-03	1.1	53.0434	130.158	85.43	NS1643	hERG Kv11.1 channel activator
NCGC00168085-05	1.1	35.4813	658.349	248.099	Vorinostat (SAHA)	Histone deacetylase 1, class I inhibitor
NCGC00263155-09	1.1	0.891251	474.657	806.557	Belinostat	Histone deacetylase 1, class I inhibitor
NCGC00346487-04	1.1	0.033468	448.406	1450.81	Quisinostat	Histone deacetylase 1, class I inhibitor
NCGC00345539-07	1.1	0.167738	424.119	1068.34	Dacinostat	Histone deacetylase 1, class I inhibitor
NCGC00381559-02	1.1	4.21339	386.647	526.63	Resminostat	Histone deacetylase 1, class I inhibitor
NCGC00263155-07	1.1	1.67738	367.108	577.328	Belinostat	Histone deacetylase 1, class I inhibitor
NCGC00168085-22	1.1	3.34681	355.879	476.817	Vorinostat (SAHA)	Histone deacetylase 1, class I inhibitor
NCGC00346743-01	1.1	0.21117	350.294	867.413	Givinostat hydrochloride	Histone deacetylase 1, class I inhibitor
NCGC00263117-09	1.1	0.133239	347.105	919.107	Panobinostat	Histone deacetylase 1, class I inhibitor
NCGC00168085-13	1.1	3.34681	339.557	404.736	Vorinostat (SAHA)	Histone deacetylase 1, class I inhibitor
NCGC00263639-09	1.1	9.4326	335.119	306.776	Tacedinaline	Histone deacetylase 1, class I inhibitor
NCGC00346486-03	1.1	0.334681	300.981	725.482	Abexinostat	Histone deacetylase 1, class I inhibitor
NCGC00263182-09	1.1	1.05835	145.744	270.102	Mocetinostat	Histone deacetylase 1, class I inhibitor
NCGC00165855-06	1.1	1.05835	113.135	226.38	Oxamflatin	Histone deacetylase 1, class I Inhibitor
NCGC00263598-11	1.1	5.30434	386.06	441.116	Chidamide	Histone deacetylase 11, class IV inhibitor
NCGC00263136-04	1.1	0.375519	421.6	893.175	Pracinostat	Histone deacetylase 2, class I inhibitor
NCGC00165833-13	1.1	4.21339	334.194	434.291	Entinostat	Histone deacetylase 2, class I inhibitor
NCGC00381565-04	1.1	8.40681	346.259	388.82	RG2833	Histone deacetylase 3 Inhibitor
NCGC00480746-01	1.1	1.67738	116.513	200.269	MI 192	Histone deacetylase 3 Inhibitor
NCGC00379210-03	1.1	0.47275	332.558	739.747	LMK-235	Histone deacetylase 6 Inhibitor
NCGC00384200-02	1.1	26.5847	272.146	109.729	HPOB	Histone deacetylase 6 Inhibitor
NCGC00511370-02	1.1	7.49258	415.705	409.212	ACY-738	Histone deacetylase 6, class IIB Inhibitor
NCGC00345802-05	2.1	9.4326	352.294	330.267	ACY-1215	Histone deacetylase 6, class IIB inhibitor
NCGC00250390-03	1.1	2.36936	284.86	354.399	ISOX	Histone deacetylase 6, class IIB inhibitor
NCGC00345786-02	2.1	53.0434	276.672	56.291	Compound 7	Histone deacetylase 6, class IIB inhibitor
NCGC00345786-02	1.1	33.4681	168.58	40.807	Compound 7	Histone deacetylase 6, class IIB inhibitor
NCGC00685385-01	1.1	14.9497	140.549	128.067	SKLB-23bb	Histone deacetylase 6, class IIB Inhibitor
NCGC00531749-01	1.2	8.40681	40.962	19.383	ACY-775	Histone deacetylase 6, class IIB Inhibitor
NCGC00522525-01	1.1	1.05835	475.132	837.479	HDAC-IN-3	Histone deacetylase inhibitor
NCGC00685364-01	1.1	16.7738	436.571	276.398	Tucidinostat	Histone deacetylase inhibitor
NCGC00387131-01	1.1	0.375519	401.915	952.67	KD 5170	Histone deacetylase Inhibitor
NCGC00522526-01	1.1	3.34681	348.291	516.866	HDAC-IN-4	Histone deacetylase inhibitor
NCGC00522469-01	1.1	14.9497	348.128	266.808	NKL 22	Histone deacetylase inhibitor
NCGC00351481-03	1.1	1.49497	335.418	583.097	JNJ16241199	Histone deacetylase inhibitor
NCGC00263618-04	1.1	29.8285	282.149	130.2	CAY10433	Histone deacetylase inhibitor
NCGC00263602-04	1.1	16.7738	268.347	167.091	TC-H 106	Histone deacetylase inhibitor, class I
NCGC00162453-18	1.1	1.88205	424.578	599.333	Trichostatin A	Histone deacetylase inhibitor, class I and II; Cyclin-Dependent Kinase inhibitor 1 Expression Enhancer
NCGC00162453-15	1.1	0.749258	352.734	637.169	Trichostatin A	Histone deacetylase inhibitor, class I and II; Cyclin-Dependent Kinase inhibitor 1 Expression Enhancer
NCGC00510486-02	1.1	10.5836	162.817	107.517	EDO-S101	Histone deacetylase inhibitor; DNA Alkylating Drug
NCGC00263177-10	1.1	1.18749	259.792	432.609	CUDC-101	Histone deacetylase inhibitor; Epidermal Growth Factor Receptor inhibitor
NCGC00263177-07	1.1	0.265847	114.722	251.484	CUDC-101	Histone deacetylase inhibitor; Epidermal Growth Factor Receptor inhibitor
NCGC00346692-08	1.3	0.010584	208.263	832.359	CUDC-907	Histone deacetylase inhibitor; Phosphatidylinositol 3-Kinase beta isoform inhibitor
NCGC00387257-01	1.1	2.66	139.6	14.465	Toyocamycin	IRE1 inhibitor (XBP pathway inhibitor)
NCGC00384187-01	1.1	10.5836	100.111	68.345	IDH2-C100	Isocitrate dehydrogenase [NADP], mitochondrial Inhibitor
NCGC00379106-01	1.2	10.5836	46.578	31.241	VU 0360172 hydrochloride	Metabotropic glutamate receptor 5 Positive Allosteric Modulator
NCGC00025041-04	1.2	9.4326	42.178	-3.579	LY341495	Metabotropic glutamate receptor antagonist
NCGC00386401-02	1.1	29.8285	167.913	42.989	Ravoxertinib	Mitogen-Activated Protein Kinase 3 (ERK1) inhibitor
NCGC00018204-17	2.4	94.326	44.762	-30.627	Vinpocetine	Na channel blocker, also PDE1, IKK inhibitor
NCGC00408808-01	1.1	10.5836	264.34	157.78	(R)-P7C3-Ome	NAMPT activator
NCGC00263551-06	1.1	9.4326	174.732	112.018	P7C3	Nicotinamide phosphoribosyltransferase Activator
NCGC00263551-03	1.1	16.7738	109.266	52.762	P7C3	Nicotinamide phosphoribosyltransferase Activator
NCGC00390084-01	2.2	53.0434	48.269	-25.217	Maprotiline hydrochloride	Noradrenaline reuptake inhibitor
NCGC00378583-01	1.1	5.95157	206.576	193.406	Ro 0437626	P2X purinoceptor 1 Antagonist
NCGC00384174-12	1.2	0.011875	52.103	181.799	trans-ISRIB	PERK-mediated unfolded protein response Inhibitor
NCGC00370807-05	1.2	9.4326	65.227	7.78	FIPI hydrochloride	Phospholipase D2 Inhibitor
NCGC00249611-04	1.1	0.446684	337.333	505.154	Ixazomib	Proteasome inhibitor
NCGC00389337-01	1.2	0.021117	73.206	292.612	Epoxomicin	Proteasome inhibitor
NCGC00387650-01	1.2	24.3187	82.204	86.002	Tenuazonic Acid	Protein synthesis inhibitor
NCGC00386427-01	1.2	5.30434	64.67	59.027	Poziotinib	Receptor tyrosine-protein kinase (ErbBx) inhibitor
NCGC00378599-02	1.2	42.1339	75.831	-31.687	Encorafenib	Serine/threonine-protein kinase B-raf (Val600Glu Mutant) Inhibitor
NCGC00346716-06	1.1	13.3239	112.811	41.16	Dabrafenib	Serine/threonine-protein kinase B-raf inhibitor
NCGC00384513-01	1.1	2.52441	202.13	233.352	null	Sodium/potassium-transporting ATPase Inhibitor
NCGC00347424-08	1.1	0.009433	266.52	1014.29	Pladienolide B	Splicing Factor SF3b Modulator
NCGC00371077-02	1.1	1.88205	310.22	527.204	Ambroxol HCl	Surfactant homeostasis Modulator
NCGC00166322-02	1.1	23.6936	161.763	41.585	PROTIRELIN	Thyrotropin-releasing hormone receptor Agonist
NCGC00345855-05	2.1	16.7738	137.119	45.654	Filgotinib	Tyrosine-protein kinase JAK1 inhibitor
NCGC00371131-03	1.1	1.49497	90.548	91.989	NMS-873	Valosin-containing protein (VCP) p97 / Transitional endoplasmic reticulum ATPase inhibitor
NCGC00378902-09	2.3	31.6228	141.898	39.757	Toceranib	Vascular Endothelial Growth Factor Receptor 2 (VEGFR-2) Inhibitor
NCGC00167465-02	2.2	28.1838	41.524	-35.364	Calcipotriene	Vitamin D receptor Activator
NCGC00183830-01	2.1	21.117	171.606	116.826	Lemildipine	Voltage-gated calcium channel Blocker
NCGC00386690-01	1.1	23.6936	379.802	184.533	SKL 2001	Wnt signaling pathway Agonist
